# A severe bottleneck impacted the genomic structure of egg-eating cichlids

**DOI:** 10.1101/2023.05.17.541056

**Authors:** Minami Imamoto, Haruna Nakamura, Mitsuto Aibara, Ryo Hatashima, Takehiko Itoh, Masato Nikaido

## Abstract

The explosive adaptive radiation of Haplochromine cichlids in Lake Victoria, East Africa, produced 500 endemic species within only 15,000 years. A paedophage or an egg-eater is considered a unique example of trophic adaptation. Many field studies reported that more than 200 cichlids have extinct due to the upsurge of Nile perch, a carnivorous species introduced to the lake in the 1950s. Especially, piscivorous cichlids like paedophages were critically damaged by Nile perch predation. Here, we performed a genome-wide evolutionary study of the paedophages in Lake Victoria to understand their past demographic events and phylogenetic relationships. We discovered evidence of a recent, short-period, and severe bottleneck in a paedophage “matumbi hunter”. Interestingly, the signature of a strong bottleneck, as observed in matumbi hunter, was not detected in other species including paedophagus species. In addition, it was revealed that the population size of matumbi hunter started to decline 30 years ago and recover from 20 to 10 years ago, corresponding to the time of both disappearance and resurgence of Lake Victoria Haplochromines were reported. Although population structure analyses showed that matumbi hunter is composed of a unique genetic component, phylogenetic analyses supported its strong monophyly with other paedophagus species. These results suggest that the paedophages originated only once in Lake Victoria followed by the decline of genetic diversity in matumbi hunter. This study succeeded to demonstrate the demographic events triggered by invasive species and associated genomic consequences of the unique trophic group, promoting a holistic understanding of adaptive radiation.
