## Supplemental tables for "A severe bottleneck impacted the genomic structure of egg-eating cichlids"

### Sheet: Table S1
Color	Genus + species	Sample ID	SRA	Reference	Lake / River	Locality	Diet	Sampled year	ds1	ds2	ds3	Label in ADMIXTURE
	Haplochromis sp. 'matumbi hunter'	HMh23	NAN	This study	Lake Victoria	Nyegezi	Eggs	2018	+	+	+	17
	Haplochromis sp. 'matumbi hunter'	HMh24	NAN	This study	Lake Victoria	Nyegezi	Eggs	2018	+	+	+	18
	Haplochromis sp. 'matumbi hunter'	HMh25	NAN	This study	Lake Victoria	Nyegezi	Eggs	2018	+	+	+	19
	Haplochromis sp. 'matumbi hunter'	HMh26	NAN	This study	Lake Victoria	Kilimo Island	Eggs	2018	+	+	+	13
	Haplochromis sp. 'matumbi hunter'	HMh27	NAN	This study	Lake Victoria	Kilimo Island	Eggs	2018	+	+	+	14
	Haplochromis sp. 'matumbi hunter'	HMh28	NAN	This study	Lake Victoria	Kilimo Island	Eggs	2018	+	+	+	15
	Haplochromis sp. 'matumbi hunter'	HMh58	NAN	This study	Lake Victoria	Kilimo Island	Eggs	2018	+	+	+	16
	Haplochromis sp. 'matumbi hunter'	Hmat01	SRR12700863	McGee et al. (2020)	Lake Victoria	unknown	Eggs		+	+	+	20
	Haplochromis microdon	Hmic49	NAN	This study	Lake Victoria	Bwiru Bay	Eggs	2006	+	+	+	21
	Haplochromis microdon	Hmic51	NAN	This study	Lake Victoria	Kilimo Island	Eggs	2018	+	+	+	22
	Haplochromis microdon	Hmic50	NAN	This study	Lake Victoria	unknown	Eggs	2018	+	+	+	23
	Haplochromis chilotes	HC04	DRR283433, DRR283466, DRR283467	Nakamura et al. (2021)	Lake Victoria	Kilimo Island	Insects	2009	+	+	+	58
	Haplochromis chilotes	HC19	NAN	This study	Lake Victoria	Kilimo Island	Insects	2018	+	+	+	59
	Haplochromis chilotes	HC20	NAN	This study	Lake Victoria	Kilimo Island	Insects	2018	+	+	+	60
	Haplochromis chilotes	HC21	NAN	This study	Lake Victoria	Kilimo Island	Insects	2018	+	+	+	61
	Haplochromis chilotes	HC22	NAN	This study	Lake Victoria	Kilimo Island	Insects	2018	+	+	+	62
	Haplochromis chilotes	HC36	NAN	This study	Lake Victoria	Kilimo Island	Insects	2018	+	+	+	63
	Haplochromis chilotes	HC01	DRR283430, DRR283460, DRR283461	Nakamura et al. (2021)	Lake Victoria	Nyegezi	Insects	2006	+	+	-	64
	Haplochromis chilotes	HC34	NAN	This study	Lake Victoria	Nyegezi	Insects	2018	+	+	-	65
	Haplochromis chilotes	HC35	NAN	This study	Lake Victoria	Nyegezi	Insects	2009	+	+	-	66
	Haplochromis sauvagei	HS08	DRR283437, DRR283474, DRR283475	Nakamura et al. (2021)	Lake Victoria	Kilimo Island	Insects	2009	+	+	+	67
	Haplochromis sauvagei	HS29	NAN	This study	Lake Victoria	Nyegezi	Insects	2018	+	+	+	70
	Haplochromis sauvagei	HS30	NAN	This study	Lake Victoria	Nyegezi	Insects	2018	+	+	+	71
	Haplochromis sauvagei	HS31	NAN	This study	Lake Victoria	Kilimo Island	Insects	2018	+	+	+	68
	Haplochromis sauvagei	HS32	NAN	This study	Lake Victoria	Kilimo Island	Insects	2018	+	+	+	69
	Lithochromis rufus	LR13	DRR283442, DRR283484, DRR283485	Nakamura et al. (2021)	Lake Victoria	Nyaruwambu	Insects	2006	+	+	+	74
	Lithochromis rufus	LR14	DRR283443, DRR283486, DRR283487	Nakamura et al. (2021)	Lake Victoria	Nyegezi	Insects	2006	+	+	+	77
	Lithochromis rufus	LR15	DRR283444, DRR283488, DRR283489	Nakamura et al. (2021)	Lake Victoria	Kilimo Island	Insects	2009	+	+	+	72
	Lithochromis rufus	LR16	DRR283445, DRR283490, DRR283491	Nakamura et al. (2021)	Lake Victoria	Kilimo Island	Insects	2009	+	+	+	73
	Lithochromis rufus	LR17	DRR283446, DRR283492, DRR283493	Nakamura et al. (2021)	Lake Victoria	Nyaruwambu	Insects	2009	+	+	+	75
	Lithochromis rufus	LR18	DRR283447, DRR283494, DRR283495	Nakamura et al. (2021)	Lake Victoria	Nyaruwambu	Insects	2009	+	+	+	76
	Pundamilia nyererei	Pnye02	SRR4169625	Meier et al. (2017)	Lake Victoria	Makobe Island	Plankton		+	+	+	29
	Pundamilia nyererei	Pnye03	SRR4169623	Meier et al. (2017)	Lake Victoria	Makobe Island	Plankton		+	+	+	30
	Pundamilia nyererei	Pnye04	SRR4169622	Meier et al. (2017)	Lake Victoria	Makobe Island	Plankton		+	+	+	31
	Pundamilia nyererei	Pnye05	SRR4169621	Meier et al. (2017)	Lake Victoria	Makobe Island	Plankton		+	+	+	32
	Pundamilia nyererei	Pnye06	SRR12700883	McGee et al. (2020)	Lake Victoria	unknown	Plankton		+	+	+	33
	Pundamilia pundamilia	Ppun01	SRR4169633	Meier et al. (2017)	Lake Victoria	Makobe Island	Insects		+	+	+	45
	Pundamilia pundamilia	Ppun02	SRR4169619	Meier et al. (2017)	Lake Victoria	Makobe Island	Insects		+	+	+	46
	Pundamilia pundamilia	Ppun03	SRR4169618	Meier et al. (2017)	Lake Victoria	Makobe Island	Insects		+	+	+	47
	Pundamilia pundamilia	Ppun04	SRR4169617	Meier et al. (2017)	Lake Victoria	Makobe Island	Insects		+	+	+	48
	Pundamilia pundamilia	Ppun05	SRR12700840	McGee et al. (2020)	Lake Victoria	unknown	Insects		+	+	+	49
	Astatotilapia stappersii	Asta02	SRR7662382	Weber et al. (2021)	Rusizi River	unknown	unknown		+	+	-	7
	Astatotilapia stappersii	Asta03	SRR7662383	Weber et al. (2021)	Rusizi River	unknown	unknown		+	+	-	8
	Astatotilapia stappersii	Asta04	SRR7662384	Weber et al. (2021)	Rusizi River	unknown	unknown		+	+	-	9
	Astatotilapia stappersii	Asta05	SRR7662385	Weber et al. (2021)	Rusizi River	unknown	unknown		+	+	-	10
	Astatotilapia stappersii	Asta06	SRR7662363	Weber et al. (2021)	Rusizi River	unknown	unknown		+	+	-	11
	Astatotilapia stappersii	Asta07	SRR7662368	Weber et al. (2021)	Rusizi River	unknown	unknown		+	+	-	12
	Astatotilapia bloyeti	Ablo01	ERR1743781	Malinsky et al. (2018)	Nala	unknown	unknown		+	-	-	0
	Astatotilapia bloyeti	Ablo02	ERR1822250	Malinsky et al. (2018)	Burungi	unknown	unknown		+	-	-	1
	Astatotilapia bloyeti	Ablo03	ERR1822251	Malinsky et al. (2018)	Kumba	unknown	unknown		+	-	-	2
	Astatotilapia paludinosa	Apal01	SRR9673865	Svardal et al. (2020)	Malagarasi River	unknown	unknown		+	-	-	3
	Haplochromis gracilior	Hgra01	SRR5099858	Meier et al. (2017)	Lake Kivu	unknown	Omnivorous		+	-	-	4
	Thoracochromis pharyngalis	Tpha01	SRR5099819	Meier et al. (2017)	Lake Edward	unknown	Snails		+	-	-	5
	Lipochromis cryptodon	Lcry01	SRR12700850	McGee et al. (2020)	Lake Victoria	unknown	Eggs		+	-	+	24
	Lipochromis sp. 'velvet black cryptodon'	Lvel01	SRR12700812	McGee et al. (2020)	Lake Victoria	unknown	Eggs		+	-	+	25
	Lipochromis melanopterus	Lmel01	SRR12700858	McGee et al. (2020)	Lake Victoria	unknown	Eggs		+	-	+	26
	Haplochromis parvidens	Lpar01	SRR12700877	McGee et al. (2020)	Lake Victoria	unknown	Eggs		+	-	+	27
	Pundamilia sp. "nyererei-like"	Pnyel01	SRR4169632	Meier et al. (2017)	Lake Victoria	Python Island	unknown		+	-	-	34
	Pundamilia sp. "nyererei-like"	Pnyel02	SRR4169631	Meier et al. (2017)	Lake Victoria	Python Island	unknown		+	-	-	35
	Pundamilia sp. "nyererei-like"	Pnyel03	SRR4169626	Meier et al. (2017)	Lake Victoria	Python Island	unknown		+	-	-	36
	Pundamilia sp. "nyererei-like"	Pnyel04	SRR4169620	Meier et al. (2017)	Lake Victoria	Python Island	unknown		+	-	-	37
	Pundamilia sp. "pundamilia-like"	Ppunl01	SRR4169630	Meier et al. (2017)	Lake Victoria	Python Island	unknown		+	-	-	38
	Pundamilia sp. "pundamilia-like"	Ppunl02	SRR4169629	Meier et al. (2017)	Lake Victoria	Python Island	unknown		+	-	-	39
	Pundamilia sp. "pundamilia-like"	Ppunl03	SRR4169628	Meier et al. (2017)	Lake Victoria	Python Island	unknown		+	-	-	40
	Pundamilia sp. "pundamilia-like"	Ppunl04	SRR4169627	Meier et al. (2017)	Lake Victoria	Python Island	unknown		+	-	-	41
	Pundamilia sp. 'big blue red'	Pbig01	SRR12700819	McGee et al. (2020)	Lake Victoria	unknown	Insects		+	-	-	43
	Pundamilia igneopinnis	Pign01	SRR12700820	McGee et al. (2020)	Lake Victoria	unknown	Plankton		+	-	-	44
	Pundamilia sp. 'orange'	Pora01	SRR12700841	McGee et al. (2020)	Lake Victoria	unknown	Plankton		+	-	-	42
	Pundamilia sp. 'all red'	Pall01	SRR12700824	McGee et al. (2020)	Lake Victoria	unknown	Insects		+	-	-	50
	Pundamilia azurea	Pazu01	SRR12700902	McGee et al. (2020)	Lake Victoria	unknown	Plankton		+	-	-	51
	Pundamilia sp. 'blue giant'	Pblu01	SRR12700860	McGee et al. (2020)	Lake Victoria	unknown	Insects		+	-	-	52
	Pundamilia sp. 'large red deepwater'	Plar01	SRR12700898	McGee et al. (2020)	Lake Victoria	unknown	Insects		+	-	-	53
	Pundamilia macrocephala	Pmac01	SRR12700854	McGee et al. (2020)	Lake Victoria	unknown	Insects		+	-	-	54
	Pundamilia sp. 'pink anal'	Ppin01	SRR12700893	McGee et al. (2020)	Lake Victoria	unknown	Plankton		+	-	-	56
	Paralabidochromis sp. "orange anal picker"	Poap01	SRR12700825	McGee et al. (2020)	Lake Victoria	unknown	unknown		+	-	-	55
	Ptyochromis prodromus	Ppro01	SRR12700855	McGee et al. (2020)	Lake Victoria	unknown	NAN		+	-	-	57
	Astatotilapia sp. 'nubila rocks'	Anub01	SRR12700885	McGee et al. (2020)	Lake Victoria	unknown	Insects		+	-	-	78
	Haplochromis velifer	Avel01	SRR12700827	McGee et al. (2020)	Lake Victoria	unknown	Insects		+	-	-	79
	Enterochromis sp. ‘blue’	Eblu01	SRR12700848	McGee et al. (2020)	Lake Victoria	unknown	NAN		+	-	-	80
	Enterochromis cinctus	Ecin01	SRR12700873	McGee et al. (2020)	Lake Victoria	unknown	NAN		+	-	-	81
	Enterochromis coprologus	Ecop01	SRR12700897	McGee et al. (2020)	Lake Victoria	unknown	NAN		+	-	-	82
	Enterochromis sp. ‘red’	Ered01	SRR12700849	McGee et al. (2020)	Lake Victoria	unknown	NAN		+	-	-	83
	Haplochromis bicolor	Hbic01	SRR12700833	McGee et al. (2020)	Lake Victoria	unknown	NAN		+	-	-	84
	Haplochromis sp. ‘brown snout’	Hbrs01	SRR12700830	McGee et al. (2020)	Lake Victoria	unknown	NAN		+	-	-	85
	Haplochromis cavifrons	Hcav01	SRR12700911	McGee et al. (2020)	Lake Victoria	unknown	Fish		+	-	-	86
	Harpagochromis sp. 'checkmate'	Hche01	SRR2886828	McGee et al. (2016)	Lake Victoria	unknown	Fish		+	-	-	87
	Haplochromis crassilabris	Hcra01	SRR12700864	McGee et al. (2020)	Lake Victoria	unknown	NAN		+	-	-	88
	Haplochromis cyaneus	Hcya01	SRR12700818	McGee et al. (2020)	Lake Victoria	unknown	NAN		+	-	-	89
	Haplochromis sp. 'deepwater rock sheller'	Hdrs01	SRR12700862	McGee et al. (2020)	Lake Victoria	unknown	NAN		+	-	-	90
	Haplochromis sp. 'deepwater giant'	Hdwg01	SRR12700852	McGee et al. (2020)	Lake Victoria	unknown	NAN		+	-	-	91
	Haplochromis fischeri	Hfis01	SRR12700834	McGee et al. (2020)	Lake Victoria	unknown	NAN		+	-	-	92
	Haplochromis hiatus	Hhia01	SRR12700810	McGee et al. (2020)	Lake Victoria	unknown	NAN		+	-	-	93
	Haplochromis howesi	Hhow01	SRR12700899	McGee et al. (2020)	Lake Victoria	unknown	Fish		+	-	-	94
	Harpagochromis sp. 'orange rock hunter'	Hora01	SRR12394627	Urban et al. (2020)	Lake Victoria	unknown	Fish		+	-	-	95
	Harpagochromis sp. 'orange rock hunter'	Hora02	SRR12700821	McGee et al. (2020)	Lake Victoria	unknown	Fish		+	-	-	96
	Haplochromis iris	Hiri01	SRR12700811	McGee et al. (2020)	Lake Victoria	unknown	NAN		+	-	-	97
	Haplochromis ishmaeli	Hish01	SRR12394561	Urban et al. (2020)	Lake Victoria	unknown	Snails		+	-	-	98
	Haplochromis ishmaeli	Hish02	SRR12700817	McGee et al. (2020)	Lake Victoria	unknown	Snails		+	-	-	99
	Haplochromis lividus	Hliv01	SRR12700876	McGee et al. (2020)	Lake Victoria	unknown	NAN		+	-	-	100
	Haplochromis megalops	Hmeg01	SRR12700839	McGee et al. (2020)	Lake Victoria	unknown	NAN		+	-	-	101
	Haplochromis sp. 'odd upper'	Hodd01	SRR12700842	McGee et al. (2020)	Lake Victoria	unknown	Fish		+	-	-	102
	Haplochromis paropius	Hpar01	SRR12394624	Urban et al. (2020)	Lake Victoria	unknown	Algae		+	-	-	103
	Haplochromis plagiodon	Hpla01	SRR12700884	McGee et al. (2020)	Lake Victoria	unknown	NAN		+	-	-	104
	Haplochromis sp. 'purple yellow'	Hpur01	SRR12700881	McGee et al. (2020)	Lake Victoria	unknown	Algae		+	-	-	105
	Hoplotilapia cf retrodens	Hret01	SRR12700880	McGee et al. (2020)	Lake Victoria	unknown	NAN		+	-	-	106
	Haplochromis serranus	Hser01	SRR12394622	Urban et al. (2020)	Lake Victoria	unknown	Fish		+	-	-	107
	Haplochromis tanaos	Htan01	SRR12700846	McGee et al. (2020)	Lake Victoria	unknown	Plankton		+	-	-	108
	Haplochromis thereuterion	Hthe01	SRR12394552	Urban et al. (2020)	Lake Victoria	unknown	Insects		+	-	-	109
	Haplochromis sp. 'thickskin'	Hthi01	SRR12700847	McGee et al. (2020)	Lake Victoria	unknown	Insects		+	-	-	110
	Haplochromis theliodon	Htld01	SRR12700832	McGee et al. (2020)	Lake Victoria	unknown	NAN		+	-	-	111
	Haplochromis vanoijeni	Hvnj01	SRR12700851	McGee et al. (2020)	Lake Victoria	unknown	NAN		+	-	-	112
	Haplochromis vonlinnei	Hvon01	SRR12700890	McGee et al. (2020)	Lake Victoria	unknown	Fish		+	-	-	113
	Labrochromis sp. ‘grey’	Lgre01	SRR12700903	McGee et al. (2020)	Lake Victoria	unknown	NAN		+	-	-	114
	Lithochromis sp. 'orange'	Lora01	SRR12700859	McGee et al. (2020)	Lake Victoria	unknown	NAN		+	-	-	115
	Lithochromis sp. "pseudoblue"	Lpse01	SRR12700857	McGee et al. (2020)	Lake Victoria	unknown	NAN		+	-	-	116
	Lithochromis rubripinnis	Lrub01	SRR12700845	McGee et al. (2020)	Lake Victoria	unknown	NAN		+	-	-	117
	Lithochromis sp. "scraper"	Lscr01	SRR12700892	McGee et al. (2020)	Lake Victoria	unknown	NAN		+	-	-	118
	Haplochromis sp. 'stone'	Lsto01	SRR12700856	McGee et al. (2020)	Lake Victoria	unknown	Snails		+	-	-	119
	Lithochromis xanthopteryx	Lxan01	SRR12700843	McGee et al. (2020)	Lake Victoria	unknown	NAN		+	-	-	120
	Lithochromis sp. "yellow chin"	Lyec01	SRR12700894	McGee et al. (2020)	Lake Victoria	unknown	NAN		+	-	-	121
	Mbipia mbipi	Mmbi01	SRR12700829	McGee et al. (2020)	Lake Victoria	unknown	NAN		+	-	-	122
	Haplochromis sp. 'red carp'	Mred01	SRR12700901	McGee et al. (2020)	Lake Victoria	unknown	Algae		+	-	-	123
	Neochromis gigas	Ngig01	SRR12700886	McGee et al. (2020)	Lake Victoria	unknown	Algae		+	-	-	124
	Neochromis greenwoodi	Ngre01	SRR12700879	McGee et al. (2020)	Lake Victoria	unknown	NAN		+	-	-	125
	Neochromis sp. 'long black'	Nlon01	SRR12700826	McGee et al. (2020)	Lake Victoria	unknown	Algae		+	-	-	126
	Neochromis omnicaeruleus	Nomn01	SRR12700813	McGee et al. (2020)	Lake Victoria	unknown	NAN		+	-	-	127
	Neochromis rufocaudalis	Nruf01	SRR12700904	McGee et al. (2020)	Lake Victoria	unknown	Algae		+	-	-	128
	Neochromis sp. ‘unicuspid scraper’	Nuns01	SRR12700889	McGee et al. (2020)	Lake Victoria	unknown	NAN		+	-	-	129
	Neochromis sp. ‘yellow anal scraper’	Nyas01	SRR12700814	McGee et al. (2020)	Lake Victoria	unknown	NAN		+	-	-	130
	Haplochromis argenteus	Parg01	SRR12700878	McGee et al. (2020)	Lake Victoria	unknown	Fish		+	-	-	131
	Paralabidochromis sp. "blue beadlei"	Pbbe01	SRR12700828	McGee et al. (2020)	Lake Victoria	unknown	NAN		+	-	-	132
	Paralabidochromis sp. "blue biter"	Pbbi01	SRR12700865	McGee et al. (2020)	Lake Victoria	unknown	NAN		+	-	-	133
	Haplochromis chromogynos	Pchr01	SRR12700882	McGee et al. (2020)	Lake Victoria	unknown	Insects		+	-	-	134
	Platytaeniodus degeni	Pdeg01	SRR12700844	McGee et al. (2020)	Lake Victoria	unknown	NAN		+	-	-	135
	Haplochromis sp. 'dwarf dentax'	Pdwa01	SRR12700896	McGee et al. (2020)	Lake Victoria	unknown	Fish		+	-	-	136
	Haplochromis flavipinnis	Pfla01	SRR12700874	McGee et al. (2020)	Lake Victoria	unknown	Fish		+	-	-	137
	Haplochromis flavus	Pfla02	SRR12700831	McGee et al. (2020)	Lake Victoria	unknown	Insects		+	-	-	138
	Haplochromis flavus	Pfla03	SRR2886825	McGee et al. (2016)	Lake Victoria	unknown	NAN		+	-	-	139
	Haplochromis gowersii	Pgow01	SRR12700875	McGee et al. (2020)	Lake Victoria	unknown	Fish		+	-	-	140
	Pyxichromis orthostoma	Port01	SRR12700872	McGee et al. (2020)	Lake Victoria	unknown	Fish		+	-	-	141
	Haplochromis perrieri	Pper01	SRR12700861	McGee et al. (2020)	Lake Victoria	unknown	Fish		+	-	-	142
	Psammochromis riponianus	Prip01	SRR12700853	McGee et al. (2020)	Lake Victoria	unknown	NAN		+	-	-	143
	Paralabidochromis sp. "sky blue picker"	Psbp01	SRR12700823	McGee et al. (2020)	Lake Victoria	unknown	NAN		+	-	-	144
	Haplochromis sp. 'short snout scaper'	Psss01	SRR12700888	McGee et al. (2020)	Lake Victoria	unknown	Algae		+	-	-	145
	Haplochromis sp. 'supramacrops'	Psup01	SRR12700895	McGee et al. (2020)	Lake Victoria	unknown	NAN		+	-	-	146
	Haplochromis xenognathus	Pxen01	SRR12700835	McGee et al. (2020)	Lake Victoria	unknown	Snails		+	-	-	147
	Ptyochromis sp. ‘xenognatus rocks’	Pxer01	SRR12700900	McGee et al. (2020)	Lake Victoria	unknown	NAN		+	-	-	148
	Pyxichromis sp. 'stripe'	Pyst01	SRR12700869	McGee et al. (2020)	Lake Victoria	unknown	Fish		+	-	-	149
	Xystichromis sp. 'cherry fin'	Xche01	SRR12700870	McGee et al. (2020)	Lake Victoria	unknown	Algae		+	-	-	150
	Xystichromis sp. 'ruby green'	Xrub01	SRR12700871	McGee et al. (2020)	Lake Victoria	unknown	Algae		+	-	-	151
	Haplochromis cf. argens	Yarg01	SRR12700837	McGee et al. (2020)	Lake Victoria	unknown	Plankton		+	-	-	152
	Yssichromis fusiformis	Yfus01	SRR12700838	McGee et al. (2020)	Lake Victoria	unknown	Plankton		+	-	-	153
	Yssichromis laparogramma	Ylap01	SRR12700822	McGee et al. (2020)	Lake Victoria	unknown	Plankton		+	-	-	154
	Yssichromis sp. 'plumbus'	Yplu01	SRR12700836	McGee et al. (2020)	Lake Victoria	unknown	Plankton		+	-	-	155
	Yssichromis pyrrhocephalus	Ypyr01	SRR12700809	McGee et al. (2020)	Lake Victoria	unknown	Plankton		+	-	-	156
	Astatotilapia burtoni	Abur05	SRR7662416	Weber et al. (2021)	Rusizi River	unknown	Omnivorous		-	-	+
	Astatotilapia burtoni	Abur06	SRR7662417	Weber et al. (2021)	Rusizi River	unknown	Omnivorous		-	-	+
	Astatotilapia burtoni	Abur07	SRR7662432	Weber et al. (2021)	Rusizi River	unknown	Omnivorous		-	-	+

### Sheet: Table S2
				Tajima's D
species name	p [x 10-3]	Fmean	r2		s2
matumbi hunter	0.73	0.49	0.35	0.07	1.63
H. microdon	1.14	0.23	nan	0.01	0.6
P. nyererei	1.29	0.09	0.28	0.18	0.47
P. pundamilia	1.3	0.08	0.28	0.18	0.49
H. sauvagei	1.13	0.22	0.3	0.02	0.76
H. chilotes	1.12	0.25	0.22	0.32	0.77
L. rufus	1.4	0.06	0.19	-0.16	0.42
A. stappersii	1.73	-0.15	0.22	-0.2	0.4

### Sheet: Table S3
Combination	Mean split time [years]
Asta-Hchi	35914.8
Asta-Hsau	31780.1
Asta-Lruf	36683.1
Asta-Pnye	41210.7
Asta-Ppun	40550.6
Asta-Hmat	38386.7
Hmat-Hchi	19379.2
Hmat-Hsau	18060.3
Hmat-Lruf	21687.6
Hmat-Pnye	15493.5
Hmat-Ppun	20037.8
Hchi-Hsau	17824.1
Hchi-Lruf	16909
Hchi-Pnye	20751.4
Hchi-Ppun	19769.1
Hsau-Lruf	17964.5
Hsau-Pnye	20078.9
Hsau-Ppun	17978
Lruf-Pnye	20546.2
Lruf-Ppun	18833.7
Pnye-Ppun	22055.7
Mean in L. Victoria	19157.9
